# Integrative genomics approach identifies conserved transcriptomic networks in Alzheimer’s disease

**DOI:** 10.1101/695221

**Authors:** Samuel Morabito, Emily Miyoshi, Neethu Michael, Vivek Swarup

**Affiliations:** Mathematical, Computational and Systems Biology (MCSB) Program, University of California, Irvine, CA 92697, USA; Department of Neurobiology and Behavior, University of California, Irvine, CA 92697, USA; Institute for Memory Impairments and Neurological Disorders (MIND), University of California, Irvine, CA 92697, USA

## Abstract

Alzheimer’s disease (AD) is a devastating neurological disorder characterized by changes in cell-type proportions and consequently marked alterations of the transcriptome. Here we use a data-driven systems biology approach across multiple cohorts of human AD, encompassing different brain regions, and integrate with multi-scale datasets comprising of DNA methylation, histone acetylation, transcriptome- and genome-wide association studies as well as quantitative trait loci to define the genetic architecture of AD. We perform co-expression network analysis across more than twelve hundred human brain samples, identifying robust AD-associated dysregulation of the transcriptome, unaltered in normal human aging. We further integrate co-expression modules with single-cell transcriptome generated from 27,321 nuclei from postmortem human brain to identify AD-specific transcriptional changes and assess cell-type proportion changes in the human AD brain. We also show that genetic variants of AD are enriched in a glial AD-associated module and identify key transcription factors regulating co-expressed modules. Additionally, we validate our results in multiple published human AD datasets which are easily accessible using our online resource (https://swaruplab.bio.uci.edu/consensusAD).
