## Supplemental Table 5 for "Integrative genomics approach identifies conserved transcriptomic networks in Alzheimer’s disease"

### Sheet: SupplementalTable4
SET	NewLabels	NGENES	BETA	BETA_STD	SE	P	SELF_P
yellow	CM4	576	-0.0196	-0.00205	0.0291	0.74985	4.1e-11
white	CM22	105	-0.0606	-0.00271	0.069	0.81011	0.0007887
turquoise	CM1	1832	0.024	0.00441	0.0174	0.84222	1.58e-18
tan	CM11	233	0.0103	0.00683	0.0446	0.10768	1.69e-09
skyblue	CM23	190	0.0469	0.00282	0.05	0.17402	1.7e-07
saddlebrown	CM24	101	0.0304	0.00221	0.067	0.22606	0.0010892
red	CM6	370	0.0172	0.00144	0.0376	0.32333	4.64e-06
purple	CM10	242	0.0461	0.00517	0.0445	0.07366	9.4e-07
pink	CM8	250	0.111	0.00767	0.0456	0.0073593	7.66e-14
orange	CM20	114	-0.013	-0.00604	0.0656	0.9759	0.67112
midnightblue	CM13	188	-0.0652	-0.0039	0.0517	0.8963	0.0014473
magenta	CM9	499	0.0114	0.0011	0.033	0.3653	3.97e-06
lightgreen	CM15	133	0.0368	0.00336	0.06	0.13287	0.0014781
lightcyan	CM14	173	-0.0124	-0.000711	0.0518	0.59443	0.0065745
grey	grey	10266	-0.00938	-0.00373	0.00832	0.87034	1.56e-32
green	CM5	593	-0.0139	-0.00147	0.029	0.68438	3.08e-06
darkturquoise	CM18	126	0.0204	0.00394	0.0608	0.093067	0.001091
darkred	CM16	128	0.0211	0.00104	0.0639	0.37051	0.0010092
darkorange	CM21	202	0.0469	0.00291	0.0498	0.17348	0.010606
darkgrey	CM19	111	0.0148	0.000682	0.0678	0.41339	0.017852
darkgreen	CM17	129	0.00484	0.00024	0.0623	0.46903	0.011973
cyan	CM12	194	0.0376	0.00229	0.0502	0.2267	0.001045
brown	CM3	459	0.0177	0.00165	0.0344	0.3037	6.68e-09
blue	CM2	465	-0.00046	-4.32e-05	0.0335	0.50548	1.77e-07
black	CM7	621	0.0303	0.00328	0.0281	0.14019	7.6e-08
