## Supplemental Table 6 for "Integrative genomics approach identifies conserved transcriptomic networks in Alzheimer’s disease"

### Sheet: ModulePreservation
ModuleColors	ModuleLabels	ROSMAP.PFC		Zhang et al, 2013		MSSM.STG		MSSM.IFG		MSSM.PHG		MSSM.FP		Berchtold et al., SFG		Berchtold et al., PCG		Webster et al., FC		Webster et al., TC
		Zsummary.pres	log.p.Bonfsummary.pres	Zsummary.pres	log.p.Bonfsummary.pres	Zsummary.pres	log.p.Bonfsummary.pres	Zsummary.pres	log.p.Bonfsummary.pres	Zsummary.pres	log.p.Bonfsummary.pres	Zsummary.pres	log.p.Bonfsummary.pres	Zsummary.pres	log.p.Bonfsummary.pres	Zsummary.pres	log.p.Bonfsummary.pres	Zsummary.pres	log.p.Bonfsummary.pres	Zsummary.pres	log.p.Bonfsummary.pres
black	CM7	29	-210	24	-180	20	-91	24	-140	21	-100	21	-110	23	-130	27	-180	5.4	-8.2	9.3	-19
blue	CM2	8.5	-20	5.7	-12	-0.86	0	0.48	-0.33	-0.9	0	0.28	-0.5	2.4	-2	1.5	-0.94	6.3	-11	6.1	-11
brown	CM3	30	-250	130	-9300	72	-2300	110	-6200	77	-2600	79	-2800	58	-1400	68	-2100	17	-79	21	-150
cyan	CM12	13	-49	16	-96	11	-32	11	-39	8.8	-19	11	-40	17	-130	18	-130	4.7	-6	4.9	-5.6
darkgreen	CM17	4.7	-9.9	10	-27	5	-6.8	7.1	-15	3.5	-3.4	5.8	-10	7.1	-14	10	-29	3.6	-3	3.9	-3.5
darkgrey	CM19	3.2	-1.8	4.3	-5	4.4	-5.2	3.1	-4.2	3	-2.7	1.6	-0.41	3.1	-2.4	2.4	-2	0.33	0	0.081	0
darkorange	CM21	5.3	-7.6	8.7	-23	8	-16	10	-28	8.8	-18	8	-20	7.8	-14	8.8	-19	8	-17	10	-34
darkred	CM16	7.3	-13	9.1	-26	7.6	-13	9.2	-22	6	-8.6	9.2	-21	6.7	-13	8.9	-19	5.4	-6.7	5.3	-6.6
darkturquoise	CM18	5.6	-8.3	6.6	-14	4.9	-7.1	7.1	-15	4.5	-5.9	5.7	-11	8.2	-17	9.4	-22	3.9	-4.7	5.3	-8.4
green	CM5	11	-27	14	-61	15	-52	16	-80	16	-60	16	-74	10	-26	12	-37	11	-35	15	-72
grey	grey	13	-70	3.9	-8.1	24	-210	24	-210	24	-210	23	-200	3.5	-8.9	8.6	-32	8.8	-30	13	-61
lightcyan	CM14	16	-63	33	-400	24	-190	21	-130	17	-83	25	-200	15	-63	14	-49	13	-43	13	-44
lightgreen	CM15	7.3	-13	12	-36	11	-30	13	-43	9.5	-22	9.6	-27	12	-53	14	-66	2.3	-1.3	3.2	-2.2
magenta	CM9	27	-210	40	-680	52	-1200	40	-510	45	-770	41	-500	37	-610	22	-150	20	-140	24	-240
midnightblue	CM13	7.1	-13	11	-37	8	-16	10	-27	7.2	-13	8.9	-22	5.4	-6.8	7.8	-14	3.7	-3.7	3	-3.1
orange	CM20	4.5	-6.1	5.9	-8.3	4.7	-6.7	5.1	-9.6	4.5	-5.7	5.5	-10	3.2	-3.5	4.5	-6.1	3.5	-5	4.4	-8
pink	CM8	34	-420	98	-5100	54	-1300	63	-1900	49	-1100	60	-1700	36	-550	27	-270	19	-140	19	-150
purple	CM10	16	-110	10	-32	7.2	-13	10	-32	6.6	-12	12	-42	14	-66	8.7	-22	6.7	-18	6.1	-13
red	CM6	7.2	-13	12	-38	5.7	-12	6.5	-24	5	-9.4	8.1	-27	4.8	-5.5	5.5	-7.2	9.8	-29	9.2	-26
saddlebrown	CM24	3.8	-3.4	8.1	-20	5.8	-8.1	6.5	-12	5	-6.4	4.1	-4.4	6.4	-11	5.2	-6.9	2.1	-1.3	3.5	-2.4
skyblue	CM23	11	-30	11	-36	16	-66	15	-55	16	-70	16	-63	9	-18	11	-28	15	-94	17	-130
tan	CM11	7.9	-20	8.4	-22	3.4	-2.7	5.2	-11	1.4	-0.92	3.3	-2.8	6.3	-8.7	4.9	-7	2.4	-2.7	2.3	-2.6
turquoise	CM1	50	-1100	47	-670	68	-1700	76	-2000	61	-1400	77	-2200	54	-1100	72	-2000	32	-400	45	-770
white	CM22	8.5	-19	14	-62	7	-11	7.5	-15	6.2	-8.4	7.1	-12	10	-30	6.5	-9.7	2.3	-1.2	3	-1.7
yellow	CM4	21	-100	21	-110	37	-390	38	-360	44	-630	36	-310	25	-160	26	-170	12	-32	15	-58
